# CDC5L surveils cellular stress responses and stress granule formation through transcriptional repression

**DOI:** 10.1101/2024.01.04.574133

**Authors:** Beituo Qian, Shunyi Li, Yongjia Duan, Feng Qiu, Rirong Hu, Wenkai Yue, Jihong Cui, Qiangqiang Wang, Wanjin Li, Yanshan Fang

## Abstract

Cells have evolved a variety of mechanisms to respond to stress, such as activating the PERK– eIF2α pathway and forming stress granules (SGs). It is important that these mechanisms are inducted only when necessary and exerted at appropriate levels, to prevent spontaneous or excessive activation of stress responses. However, the mechanisms by which cells keep the stress response programs in check are elusive. In this study, we discovered that downregulation of *Cell Division Cycle 5 Like* (*CDC5L*) causes spontaneous SG formation in the absence of any stress, which is independent of its known functions in the cell cycle or the PRP19 complex. Instead, we found that CDC5L binds to the *PERK* promoter through its DNA-binding domains and represses *PERK* mRNA transcription. As a result, it negatively regulates the abundance of PERK protein and the phosphorylation levels of eIF2α, thereby suppressing the PERK–eIF2α signaling pathway and preventing undesirable SG assembly. Further RNA-sequencing (seq) and chromatin immunoprecipitation (ChIP)-seq analyses reveal a dual function of CDC5L in gene transcription: it acts as a transcriptional activator in cell cycle control but as a repressor in cellular stress responses. Finally, we show that the loss of *CDC5L* decreases cell viability and fly survival under mild stress conditions. Together, our findings demonstrate a previously unknown role and mechanism of CDC5L in the surveillance of cellular stress through transcriptional repression, which serves as a gatekeeper for the stress response programs such as the PERK–eIF2α pathway and SG formation.

**Significance statement:** Cells need to respond to stress promptly for survival. Meanwhile, it is equally important to prevent spontaneous or excessive activation of stress response programs when no stress or only minor stress is present. Here, we reveal that the DNA/RNA-binding protein CDC5L represses the transcription of a cluster of stress response genes including *PERK*. In doing so, CDC5L suppresses the PERK-eIF2α pathway and prevents spontaneous SG assembly. Downregulation of *CDC5L* releases the restraint on these genes, resulting in an exaggerated response to stress and decreased viability in both cell and fly models. Taken together, this study demonstrates the existence of a gatekeeper mechanism that surveils the stress response programs and highlights the crucial role of CDC5L-mediated transcriptional repression in this regulation.
