## Supplementary material for "CDC5L surveils cellular stress responses and stress granule formation through transcriptional repression": Table S3

### Sheet: Downregulated CBGs
Table S3A. List of the downregulated CBGs
Gene	Fold change	log10(p-value)
C1QL1	0.0755829	6.17592
GNL1	0.0868942	1.82452
FOXM1	0.105601	8.41217
UBE2C	0.120099	7.20471
ODF3B	0.124944	2.89125
CDC5L	0.127173	7.78058
ZNF580	0.141903	5.57613
SERTAD4	0.143494	8.41217
TCF19	0.148805	2.46391
KIF18B	0.15362	5.96483
GTSE1	0.170988	5.43868
CDCA3	0.17803	5.24354
C21orf58	0.195817	4.5643
FSTL3	0.197461	9.07694
CLPTM1L	0.202086	8.6579
VAMP2	0.204024	4.025
TMEM238	0.208694	3.61771
SPC24	0.213198	4.11606
GNG5	0.215154	8.3492
RNF38	0.217182	7.75975
SBK2	0.221794	2.62627
FN3KRP	0.224541	6.22794
ABCC3	0.226766	6.74048
C1QTNF1	0.229076	4.53676
RHNO1	0.230246	6.23707
TPM3	0.231522	8.74808
DDB2	0.241301	7.07329
UBALD2	0.241788	2.31278
CDT1	0.246445	7.51012
POLE	0.248949	6.45999
TELO2	0.250685	7.55449
USP1	0.253049	8.34352
UNC13D	0.259632	7.1451
C3	0.267078	7.07329
ISYNA1	0.268472	2.99811
BRICD5	0.270603	1.51047
KRT8	0.2725	8.80542
CRAT	0.276764	5.66278
GLUD1	0.281882	8.73386
BRD2	0.286318	1.3148
PPAN-P2RY11	0.287745	3.43733
CCDC183	0.287992	2.39643
C12orf57	0.288437	5.91981
CDHR2	0.290917	3.21182
CHTF18	0.291058	5.96842
PKMYT1	0.29893	7.20044
CCNF	0.30231	6.4116
MRPL34	0.306112	5.6226
GLIS2	0.309139	4.88164
THEM6	0.309491	6.60083
SLC25A10	0.311456	6.90563
RECQL4	0.312531	7.15851
DRD4	0.31256	1.65402
MFSD3	0.31304	6.33027
TONSL	0.314675	6.54419
CDC25C	0.318295	2.74444
SNN	0.318825	4.87952
KRT18	0.319842	9.06837
SYNGR3	0.32309	4.36819
C5orf42	0.324438	7.1451
KRT7	0.326824	9.14714
ANP32E	0.331492	7.07329
NRM	0.334654	4.99921
NAT14	0.336801	2.35629
SAPCD2	0.337336	5.59569
NXPH4	0.339428	3.93328
ANKRD33B	0.345546	5.97534
PSRC1	0.346772	3.54667
PAQR4	0.346875	6.51785
DLX3	0.348729	4.78475
HIST1H3B	0.348915	1.30645
SMAD5	0.351765	6.70138
SLC43A2	0.35339	4.38577
DBNDD1	0.354675	2.42741
RAB26	0.35672	4.70905
ZNF318	0.358217	6.34199
RAC3	0.358725	1.75113
DNAH5	0.358782	2.48682
C5orf51	0.361061	6.88849
HES4	0.36217	3.95189
CHAF1A	0.364292	4.61777
HELLS	0.366702	6.85529
MT2A	0.367157	3.81977
NRBP2	0.369687	4.6359
PC	0.3703	7.69612
KNSTRN	0.371601	4.10991
DGCR8	0.375155	5.21743
SLC16A5	0.375676	3.98041
PSCA	0.377724	3.33681
SLC44A2	0.379883	6.96694
IPMK	0.381684	5.94002
SLC48A1	0.382041	4.82262
PIGX	0.382943	5.14399
LRFN4	0.389171	3.67925
ITGA3	0.389868	7.90765
AHRR	0.390116	7.64238
PXMP2	0.392853	3.51893
SPAG1	0.39798	5.07778
NADK2	0.400491	6.96019
TSPAN4	0.400603	5.13273
LIPT2	0.400895	1.7028
HTRA1	0.404245	6.32751
ABCA7	0.405516	6.25526
EIF5A2	0.406172	3.83961
KNDC1	0.407973	1.48276
RNASEH2A	0.411744	2.1709
WEE1	0.413609	6.82464
RHPN1	0.413738	4.1928
XRCC3	0.413773	4.18614
BCAR3	0.416213	6.58258
S100PBP	0.41666	5.83059
GABBR1	0.416774	2.26701
KLF16	0.417038	2.11071
EML3	0.418624	4.99067
LYN	0.418936	6.67633
HAX1	0.419161	5.36151
ADAMTS10	0.420166	4.39873
NFYB	0.42045	5.80655
CACNA1G	0.421828	2.97251
NDUFS7	0.422146	3.75304
TMEM203	0.42293	4.649
ZNF467	0.423555	2.86337
LTBP3	0.42553	5.80034
INCENP	0.426327	3.22425
CKS2	0.426867	5.40832
SSC5D	0.42695	2.12767
GPR153	0.427601	3.3336
SKP2	0.429036	7.40402
HOXC13	0.429178	4.34078
RAD1	0.429742	7.24624
PARP10	0.429863	3.22818
ABCA2	0.430654	6.81462
FBXL8	0.431526	1.67938
HAGH	0.433214	2.58353
MCM4	0.43399	8.41217
SLC12A3	0.43553	7.60267
P2RY11	0.436859	1.59467
HIST1H1C	0.437685	3.67229
HCFC1R1	0.438314	2.81051
METRN	0.438705	4.37653
C19orf66	0.43961	2.77612
FANCA	0.441347	6.3885
C9orf16	0.442457	2.11784
ZNF517	0.44576	1.96653
FAM20C	0.445866	3.82435
SESN3	0.449406	7.484
NPDC1	0.453366	5.33079
SPSB3	0.454178	3.47055
SIRT2	0.454971	2.54584
MBD3	0.455466	5.03891
C8orf82	0.458871	2.25314
TUBG2	0.463462	2.42068
POLR2L	0.464622	2.04472
EHD1	0.465014	4.40769
ORAI3	0.465766	3.26833
PHLDA3	0.466106	4.30994
RNF166	0.46919	2.50692
GAA	0.470154	2.4676
ENTPD2	0.471853	1.99707
MSLN	0.474093	5.70649
RUSC1	0.476917	5.54023
TPP1	0.477112	5.78943
HSD3B7	0.478737	5.0832
TIGD5	0.479143	3.53174
VPS9D1	0.480105	2.05047
DHRS11	0.48422	1.94886
LMF2	0.484271	5.01038
NOXA1	0.484574	1.49854
LAMA5	0.487424	7.78704
HENMT1	0.489463	3.3983
KIFC2	0.490064	5.13273
HELZ2	0.491435	1.81136
RTEL1	0.492714	1.90691
LPAR5	0.493067	1.55204
RAI14	0.493872	4.2739
PHF19	0.494263	4.60233
NAPRT	0.496421	2.40039
CSTB	0.498404	3.31464
AMH	0.483568	1.7546

### Sheet: Enriched GO terms
Table S3B. The enriched GO terms of the downregulated CBGs
1. Mitotic cell cycle process (34 of 518)	FOXM1	UBE2C	KIF18B	GTSE1	CDCA3	SPC24	CDT1	POLE	TELO2	CHTF18	PKMYT1	CCNF	RECQL4	CDC25C	SAPCD2	PSRC1	HIST1H3B	DNAH5	HELLS	KNSTRN	SPAG1	WEE1	XRCC3	EML3	INCENP	CKS2	SKP2	MCM4	HIST1H1C	FANCA	SIRT2	TUBG2	KIFC2	RTEL1
2. DNA damage response (24 of 753)	GNL1	FOXM1	CDC5L	GTSE1	RHNO1	DDB2	CDT1	POLE	TELO2	USP1	CHTF18	RECQL4	TONSL	CHAF1A	HELLS	RNASEH2A	XRCC3	LYN	RAD1	PARP10	MCM4	FANCA	PHLDA3	RTEL1
3. Regulation of cell cycle process (19 of 746)	FOXM1	UBE2C	CDC5L	GTSE1	SPC24	RHNO1	CDT1	TELO2	PKMYT1	CCNF	CDC25C	PSRC1	KNSTRN	WEE1	XRCC3	EML3	INCENP	RAD1	SIRT2
4. Mitotic cell cycle phase transition (13 of 163)	FOXM1	UBE2C	POLE	TELO2	PKMYT1	CCNF	DRD4	CDC25C	PSRC1	WEE1	LYN	CKS2	SKP2
5. Regulation of nuclear division (15 of 145)	UBE2C	GTSE1	SPC24	RHNO1	TELO2	PKMYT1	CDC25C	PSRC1	KNSTRN	WEE1	XRCC3	INCENP	CKS2	RAD1	SIRT2
6. DNA replication (14 of 198)	FOXM1	CDT1	POLE	USP1	CHTF18	RECQL4	TONSL	CHAF1A	RNASEH2A	BCAR3	MCM4	HIST1H1C	MBD3	RTEL1
7. Telomeric loop disassembly (9 of 11)	RHNO1	TELO2	RECQL4	TONSL	HIST1H3B	XRCC3	MCM4	SIRT2	RTEL1
8. NAD metabolic process (10 of 42)	ISYNA1	PC	SLC44A2	IPMK	PIGX	NADK2	NDUFS7	PARP10	VPS9D1	NAPRT
9. Substantia nigra development (7 of 44)	GLUD1	CDC25C	SYNGR3	RAD1	FANCA	SIRT2	AMH
10. Facultative heterochromatin formation (5 of 25)	HIST1H3B	HELLS	SIRT2	MBD3	PHF19
11. Post-translational protein modification (4 of 65)	FN3KRP	PARP10	FAM20C	SIRT2
12. Meiotic cell cycle (9 of 224)	SAPCD2	ZNF318	INCENP	CKS2	RAD1	FANCA	SIRT2	TUBG2	KIFC2
13. Golgi to plasma membrane protein transport (5 of 29)	VAMP2	KRT18	RAB26	EHD1	LAMA5
14. Odontogenesis of dentin-containing tooth (4 of 82)	DLX3	HTRA1	FAM20C	LAMA5
15. Regulated exocytosis (10 of 144)	VAMP2	UNC13D	C3	DRD4	SYNGR3	RAB26	ABCA7	LYN	ABCA2	EHD1
16. Regulated exocytosis (3 of 46)	CCNF	SKP2	FBXL8
17. Polyol biosynthetic process (3 of 47)	ISYNA1	IPMK	ABCA2
18. Protein phosphorylation (11 of 692)	SBK2	BRD2	PKMYT1	SMAD5	NRBP2	WEE1	LYN	INCENP	SLC12A3	FAM20C	AMH
19. Neuromuscular process controlling balance (5 of 51)	SMAD5	RAC3	CACNA1G	GAA	TPP1
20. Neuromuscular process controlling balance (3 of 55)	POLE	TONSL	RTEL1
