## Supplementary material for "CDC5L surveils cellular stress responses and stress granule formation through transcriptional repression": Table S4

### Sheet: Upregulated CBGs
Table S4A. List of the upregulated CBGs.
Gene	Fold change	log10(p-value)
LPCAT1	8.37403	3.42682
GDF15	5.68888	7.81266
NEXN	4.58146	7.19497
SPRYD3	4.52274	6.87741
GPT	4.3398	2.72281
TBL2	3.86107	5.93776
NKD2	3.7471	5.48774
VASN	3.73929	6.40317
GCLM	3.73905	6.70375
GANAB	3.73298	8.41217
OSBPL2	3.69119	6.2952
MKNK2	3.6753	8.33836
NPB	3.66913	1.38376
ZNF528	3.65064	2.77273
IER3	3.64736	6.64994
NEGR1	3.57503	5.22173
POLR2C	3.51597	7.39911
ZNF276	3.39349	5.22798
HIST1H3A	3.38182	1.62928
TOP1MT	3.3195	6.2712
MIDN	3.2978	5.99078
EPN1	3.11174	5.30157
GALNT2	3.04941	8.0954
YIPF2	3.00075	4.99212
TDRKH	2.9056	4.32686
QSOX2	2.89452	6.86923
OSBPL5	2.88253	6.45148
CDR2	2.85482	6.84345
SLC35A3	2.8194	5.79595
ARHGAP21	2.80873	8.14017
GABPB1	2.80832	5.31816
HEY1	2.79012	6.2921
SSR1	2.77727	7.97999
ZACN	2.7624	1.45458
NCCRP1	2.72364	4.11676
ETS2	2.70182	7.43877
ZNF697	2.69301	5.85065
SLC2A1	2.65324	6.82314
CD68	2.65279	4.30146
HMGCS1	2.64365	6.53695
PTPRZ1	2.61943	1.51192
PIM3	2.61096	7.18264
BMP6	2.60553	6.6812
PABPC4	2.5772	7.32047
LTBR	2.53041	7.14264
HOXC4	2.50409	3.52886
EIF2AK3	2.50022	7.18264
ZNF181	2.49247	2.51895
SLC1A5	2.48037	6.33027
METRNL	2.44701	2.05377
HSPB7	2.42611	5.24554
OTUD3	2.42099	3.24286
NDEL1	2.39419	6.32147
UNKL	2.35007	6.12289
NR4A1	2.34139	5.64784
ZNFX1	2.32908	6.89231
DUS1L	2.30166	6.30622
DUSP2	2.29231	6.84685
RAD23A	2.29229	5.39977
FAM174A	2.28259	3.17067
SIL1	2.2749	5.13419
RPUSD1	2.27255	5.18737
RAPGEF1	2.26892	4.30352
YIF1A	2.26418	5.62809
FAM173B	2.25389	4.70482
ABCF1	2.2508	3.63729
LIMK1	2.2467	5.28581
WWP1	2.24291	5.44783
SIRT7	2.23139	3.75183
CALR	2.23128	7.16117
ATF4	2.2303	5.57953
RORC	2.22837	4.27885
WDR37	2.22563	5.8205
ZNF622	2.2231	5.12973
ICE1	2.20542	7.0654
ARFIP2	2.20348	5.82478
UBE3A	2.1987	7.04058
SLC35B3	2.19671	4.61743
SNX8	2.1788	3.09982
KIF1C	2.12706	5.53341
CNTN1	2.11178	5.61726
DNAJC5	2.08583	5.88911
COPE	2.08211	5.46477
LMNA	2.07811	3.92364
ADIPOR2	2.07664	6.2897
ST3GAL1	2.07306	6.34186
EIF3F	2.06686	5.42373
KIAA1522	2.06226	4.26442
PRKCSH	2.06173	2.46344
NAPRT	2.06145	4.49128
MAFK	2.0575	5.97426
EEF2	2.05365	6.87741
RB1CC1	2.03271	5.66445
PTGFRN	2.03219	6.8953
LRRC27	2.02722	1.39663
RREB1	2.02645	5.6518
PFDN2	2.01617	2.84449
ATG101	2.01342	4.7979
DEF8	2.00409	3.6694

### Sheet: Enriched GO terms
Table S4B. The enriched GO terms of the upregulated CBGs
1. Cellular response to external stimulus (17 of 323)	GDF15	GPT	TBL2	VASN	GCLM	NCCRP1	SLC2A1	CD68	BMP6	LTBR	EIF2AK3	HSPB7	OTUD3	SIRT7	CALR	ATF4	LMNA
2. Regulation of metabolic process (10 of 340)	GPT	IER3	MIDN	PIM3	BMP6	NDEL1	FAM173B	SIRT7	RORC	ICE1
3. Positive regulation of cell projection organization (11 of 355)	NEXN	NEGR1	PTPRZ1	NDEL1	RAPGEF1	LIMK1	ATF4	UBE3A	CNTN1	RREB1	DEF8
4. Golgi vesicle transport (6 of 281)	NKD2	OSBPL5	YIF1A	SNX8	KIF1C	COPE
5. Hemopoiesis (13 of 672)	GCLM	MKNK2	HMGCS1	PTPRZ1	PABPC4	LTBR	SLC1A5	ABCF1	ATF4	RORC	ST3GAL1	EIF3F	EEF2
6. Protein autophosphorylation (9 of 188)	MKNK2	PIM3	EIF2AK3	LIMK1	CALR	ARFIP2	ST3GAL1	RB1CC1	ATG101
7. Protein folding (5 of 219)	QSOX2	SIL1	CALR	DNAJC5	PFDN2
8. Response to hormone (10 of 788)	GPT	GCLM	SLC2A1	BMP6	NDEL1	NR4A1	CALR	RORC	UBE3A	ADIPOR2
9. Response to activity (7 of 70)	GDF15	GCLM	BMP6	METRNL	NR4A1	RAPGEF1	UBE3A
10. Apoptotic signaling pathway (10 of 384)	GCLM	MKNK2	IER3	LTBR	EIF2AK3	SIRT7	ATF4	ZNF622	LMNA	RB1CC1
11. Cellular response to mechanical stimulus (11 of 73)	HEY1	ZACN	SLC2A1	BMP6	LTBR	HOXC4	EIF2AK3	CALR	ATF4	RORC	UBE3A
12. Muscle cell differentiation (9 of 275)	HEY1	OTUD3	NR4A1	RAD23A	CALR	LMNA	PTGFRN	LRRC27	PFDN2
13. Organelle transport along microtubule (3 of 83)	ARHGAP21	NDEL1	KIF1C
14. Epigenetic regulation of gene expression (4 of 184)	HIST1H3A	ZNFX1	SIRT7	LMNA
15. Feeding behavior (3 of 92)	GDF15	NPB	NEGR1
16. Negative regulation of neuron death (7 of 205)	GCLM	PTPRZ1	ATF4	ZNF622	UBE3A	DNAJC5	NAPRT
17. Positive regulation of protein catabolic process (4 of 212)	LPCAT1	NKD2	IER3	RAD23A
18. Glycoprotein metabolic process (5 of 347)	GANAB	GALNT2	NCCRP1	ST3GAL1	PRKCSH
19. Notch signaling pathway (3 of 115)	EPN1	HEY1	CNTN1
20. Transcription by RNA polymerase II (5 of 357)	POLR2C	NR4A1	ATF4	ICE1	RREB1
