## Supplementary material for "CDC5L surveils cellular stress responses and stress granule formation through transcriptional repression": Table S5

### Sheet: Plasmids primers
Table S5A. PCR primers used in the plasmid construction
CDC5L-HA-F	5'-CATCATTTTGGCAAAGAATTCCACCATGCCTCGAATTATGATCAAGGG-3'
CDC5L-HA-R	5'-GCTCCCCGGGGGTACCTCGAGTCAAGCGTAGTCTGGGACGTCGTATGGGTAGAATTTTGACTTTAAAGTCTCTTTCTCCAGCAG-3'
CDC5L-DBDs-HA-F	5'-TGTCTCATCATTTTGGCAAAGAATTCCACCATGCCTCGAATTATGATCAAGGG-3'
CDC5L-DBDs-HA-R	5'-AGCTCCCCGGGGGTACCTCGAGTCAAGCGTAGTCTGGGACGTCGTATG-3'
CDC5L-ΔDBDs-HA-F	5'- CATCATTTTGGCAAAGAATTCCACCatgGCCCAAAGAGACAATGA -3'
CDC5L-ΔDBDs-HA-R	5'-GCTCCCCGGGGGTACCTCGAGTCAAGCGTAGTCTGGG-3'
CDC5L-ΔSAD-HA-F	5'-TGTCTCATCATTTTGGCAAAGAATTCATGCCTCGAATTATGATCAAGGG-3'
CDC5L-ΔSAD-HA-R	5'-GCTCCCCGGGGGTACCTCGAGTCAAGCGTAGTCTGGGACGTCGTATGGGTACTTCTCGGCATTTTCTGGTAGAA-3'
CDC5L-SAD-HA-F	5'-ATCATTTTGGCAAAGAATTCATGGAGCTGGAAGAACGT-3'
CDC5L-SAD-HA-R	5'-GGGGTACCTCGAGTCAAGCGTAGTCTGGGA-3'
CDC5L-DBDs-NES-HA-F	5'-TGTCTCATCATTTTGGCAAAGAATTCATGCCTCGAATTATGATCAAGGG-3'
CDC5L-DBDs-NES-HA-R	5'-GAGCTCCCCGGGGGTACCTCGAGTCAAGCGTAGTCTGGGACGTCGTATGGGTAGAGCTTCAACTTCTCCAACTTTCCCTGAGTATTAG-3'
PERK-HA-F	5'- CATCATTTTGGCAAAGAATTCCACCATGGAGCGCGCCATCAG -3'
PERK-HA-R	5'-GCTCCCCGGGGGTACCTCGAGCTAAGCGTAGTCTGGGACGTCGTATGGGTAATTGCTTGGCAAAGGGCT-3'
G3BP1-F	5'-ATGGTGATGGAGAAGCCTAGTCC-3'
G3BP1-R	5'-TCACTGCCGTGGCGCAA-3'
PERK-luc-F	5'-CGGGCCAGATATACGCGTAGTTTTGTTCAGGCCACCTG-3'
PERK-luc-R	5'-CTTCTTAATGTTTTTGGCATCTTCCATGCGCGCTCCATCAGCG-3'

### Sheet: qPCR primers
Table S5B. Primers used in the qPCR assay
hPRP19-F	5'-GGAAGACTGTGCCTGAGGAGCT-3'
hPRP19-R	5'-CCCACCAGTGAGGATCTTGT-3'
hPLFG1-F	5'-GCGGGTACTGCGTTAGTGAT-3'
hPLFG1-R	5'-TCTAAAGGCACAGGTTTTCCA-3'
hBCAS2-F	5'-CTGCTCGACAACCAATTGAA-3'
hBCAS2-R	5'-GGCATTACATCCATGCTGTG-3'
hCDC5-F	5'-AAAGCAGTGCAAAGCCAGAT-3'
hCDC5L-R	5'-CTCCACTGAGTTGGCATCAA-3'
hPERK-F	5'-CCATTATGGCAGCTTCCTGT-3'
hPERK-R	5'-CGCAGTGGCAATGAGAA-3'
hHEY1-F	5'-GTGCGGACGAGAATGGAAAC-3'
hHEY1-R	5'-TGCTCCATTACCTGCTTCTCAA-3'
hBMP6-F	5'-GTCCCAGCGTCGGCAG-3'
hBMP6-R	5'-AACTCCTTGTCGTACTCCACCAG-3'
hCALR-F	5'-CGCTTTTATGCTCTGTCGGC-3'
hCALR-R	5'-CCACAGATGTCGGGACCAAA-3'
hGAPDH-F	5'-GCACCACCAACTGCTTAGC-3'
hGAPDH-R	5'-ATGATGTTCTGGAGAGCCCC-3'
dCdc5-F	5'-AGGAGGACGAGAAACTGCTC-3'
dCdc5-R	5'-CTTGGTCTCTGGATTGGGGT-3
dActin-F	5'-GAGCGCGGTTACTCTTTCAC-3'
dActin-R	5'-GCCATCTCCTGCTCAAAGTC-3'

### Sheet: ChIP-PCR primers
Table S5C. Primers used in the ChIP-PCR assay
PERK promoter-F	5’- TCCTCCTCGTTGATGCTGTC-3'
PERK promoter-R	5’-CTGACCTGGCACGCTTTGTA-3'
GAPDH promoter-F	5’-CTGAGCAGACCGGTGTCACATC-3'
GAPDH promoter-R	5’-GAGGACTTTGGGAACGACTGAG-3'
